# cGASylation by a bacterial E1-E2 fusion protein primes antiviral immune signaling

**DOI:** 10.1101/2022.03.31.486616

**Authors:** Hannah E. Ledvina, Qiaozhen Ye, Yajie Gu, Yun Quan, Rebecca K. Lau, Huilin Zhou, Kevin D. Corbett, Aaron T. Whiteley

**Affiliations:** Department of Biochemistry, University of Colorado Boulder, Boulder, Colorado, USA; Department of Cellular and Molecular Medicine, University of California, San Diego, La Jolla, California, USA; Biomedical Sciences Graduate Program, University of California, San Diego, La Jolla, California, USA; Department of Chemistry, University of California, San Diego, La Jolla, California, USA

## Abstract

In all organisms, innate immune pathways sense viral infection and rapidly activate potent immune responses while maintaining a high degree of specificity to prevent inappropriate activation (autoimmunity). In humans, the innate-immune receptor cGAS detects viral infection to produce the nucleotide second messenger cGAMP, which initiates STING-dependent antiviral signaling. Bacteria encode predecessors of the cGAS-STING pathway, termed cyclic oliogonucleotide-based antiphage signaling systems (CBASS), and bacterial cGAS detects bacteriophage infection to produce cGAMP. How bacterial cGAS activation is controlled, however, remains unknown. Here, we show that the CBASS-associated protein Cap2 primes bacterial cGAS for activation through a ubiquitin transferase-like mechanism. A cryoelectron microscopy structure of the Cap2–cGAS complex reveals Cap2 as an all-in-one ubiquitin transferase-like protein, with distinct domains resembling the eukaryotic E1 protein ATG7 and the E2 proteins ATG10 and ATG3. The structure captures a reactive-intermediate state with the cGAS C-terminus extending into the Cap2 E1 active site and conjugated to AMP. We find that Cap2 ligates the cGAS C-terminus to a target molecule in cells, a process we call cGASylation. cGASylation primes cGAS for a ∼50-fold increase in cGAMP production. We further demonstrate that Cap2 activity is balanced by a specific endopeptidase, Cap3, which deconjugates cGAS and antagonizes antiviral signaling. Our data demonstrate that bacteria control immune signaling using an ancient, minimized ubiquitin transferase-like system and provide insight into the evolution of E1 and E2 machinery across the kingdoms of life.
