## Supplemental Table 1 for "cGASylation by a bacterial E1-E2 fusion protein primes antiviral immune signaling"

### Sheet: Sheet1
Supplemental Table 1
Protein IDs	Gene names	LFQ Negative Control	LFQ cGAS operon	Fold enrichment
P0ABD5	accA	28129000	265210000	9.42835
P24182	accC	32649000	315240000	9.65543
P0A9Q5	accD	16520000	82080000	4.96852
P0A9G6	aceA	967660000	588170000	0.607827
P08997	aceB	117810000	111460000	0.9461
P0AFG8	aceE	1885100000	1002200000	0.531643
P06959	aceF	948840000	1005200000	1.0594
P0A6A3	ackA	0	0	#DIV/0!
P25516	acnA	125780000	7238200	0.0575465
P36683	acnB	696740000	252100000	0.361828
P0A6A8	acpP	140530000	151980000	1.08148
P31224	acrB	0	16869000	#DIV/0!
P26646	acuI	9204000	26809000	2.91276
P31466	adeP	0	0	#DIV/0!
P0A9Q7	adhE	421140000	416310000	0.988531
P69441	adk	0	0	#DIV/0!
P0AE08	ahpC	415860000	307730000	0.739985
P0A959	alaA	0	17309000	#DIV/0!
P00957	alaS	511340000	718670000	1.40546
P77425	allC	0	0	#DIV/0!
P32721	alsA	0	0	#DIV/0!
P36548	amiA	0	0	#DIV/0!
P0A962	ansA	0	6838100	#DIV/0!
P05052	appY	13767000	21360000	1.55154
P0A9Q1	arcA	29030000	186910000	6.43851
P0A6C5	argA	34650000	81747000	2.35922
P06960;P04391	argF;argI	40669000	45060000	1.10797
P0A6E4	argG	1657800000	1305500000	0.787489
P77690	arnB	0	0	#DIV/0!
P00888	aroF	459740000	395270000	0.859769
P0AB91	aroG	41456000	207340000	5.00145
P00887	aroH	0	15115000	#DIV/0!
P0A9Q9	asd	25106000	18267000	0.727595
P00963	asnA	0	52205000	#DIV/0!
P22106	asnB	15146000	70020000	4.623
P0A8M0	asnS	465320000	525050000	1.12836
P00509	aspC	65610000	129160000	1.9686
P21889	aspS	88362000	29241000	0.330923
P77581	astC	60411000	32663000	0.54068
P0ABB0	atpA	164560000	129180000	0.785002
P0A6E6	atpC	0	0	#DIV/0!
P0ABB4	atpD	296020000	251340000	0.849064
P0ABA0	atpF	467290000	229000000	0.49006
P0ABA6	atpG	6981200	7333900	1.05052
P41407	azoR	0	0	#DIV/0!
P37659	bcsG	0	0	#DIV/0!
P12995	bioA	387750000	46011000	0.118662
P13000	bioD1	9034400	40522000	4.4853
P0ABE2	bolA	0	0	#DIV/0!
P06611	btuD	0	0	#DIV/0!
P61517	can	154790000	129260000	0.835067
P0A6F1	carA	101960000	190940000	1.8727
P00968	carB	686120000	818880000	1.19349
P36659	cbpA	0	23099000	#DIV/0!
P0A9H7	cfa	0	0	#DIV/0!
P31801	chaA	0	0	#DIV/0!
P17315	cirA	170190000	608470000	3.57524
P0ABH9	clpA	8337400	56818000	6.81483
P63284;A0A7H2C767	clpB	66934000	404430000	6.04222
P0A6H1	clpX	22212000	21196000	0.954259
P0AA84	clsB	0	0	#DIV/0!
P0ABQ0	coaBC	10737000000	159590000	0.0148636
P25524	codA	0	0	#DIV/0!
P0AA82	codB	17567000	65138000	3.70798
Q59385	copA	721530000	24080000	0.0333735
P0ABI4	corA	0	0	#DIV/0!
P0AE82	cpxA	0	0	#DIV/0!
P0AE88	cpxR	7066500	46406000	6.56704
P0ACP1	cra	31429000	55252000	1.75799
P24251	crl	40458000	180740000	4.46735
P0ACJ8	crp	120010000	476760000	3.97267
P69783	crr	112960000	101020000	0.894299
P52106	csgD	398170000	49625000	0.124633
P0A9Y6	cspC	31990000	39614000	1.23832
P0A972	cspE	0	0	#DIV/0!
P69913	csrA	0	0	#DIV/0!
P77239	cusB	0	0	#DIV/0!
P77211	cusC	915360000	0	0
P0ACZ8	cusR	0	0	#DIV/0!
P76007	cvrA	0	0	#DIV/0!
P0AAE0	cycA	0	0	#DIV/0!
P0ABJ9	cydA	0	8813300	#DIV/0!
P0ABK2	cydB	0	0	#DIV/0!
P0ABJ1	cyoA	31145000	33669000	1.08104
P0ABI8	cyoB	16312000	30158000	1.84882
P0ABJ3	cyoC	0	0	#DIV/0!
P16676	cysA	101410000	220410000	2.17345
P0A9F3	cysB	200870000	192930000	0.960472
P0A6J1	cysC	0	54773000	#DIV/0!
P21156	cysD	510590000	213180000	0.417517
P17854	cysH	0	10683000	#DIV/0!
P17846	cysI	0	0	#DIV/0!
P0ABK5	cysK	225090000	205500000	0.912968
P23845	cysN	873050000	417650000	0.47838
P16700	cysP	0	31223000	#DIV/0!
P21888	cysS	23351000	34078000	1.45938
P0AEE8	dam	0	0	#DIV/0!
P11557	damX	0	6972200	#DIV/0!
P0A9D8	dapD	378470000	184820000	0.488335
P0AED9	dcm	0	0	#DIV/0!
P0AEE1	dcrB	0	33884000	#DIV/0!
P0ABN5	dcuA	0	0	#DIV/0!
P0AD01	dcuR	0	8708200	#DIV/0!
P0A9P6	deaD	227730000	172300000	0.756598
P0A6K3	def	0	0	#DIV/0!
P0C0V0	degP	66762000	82364000	1.2337
P39099	degQ	62227000	38216000	0.614139
P0A6K6	deoB	0	0	#DIV/0!
P0ACK5	deoR	0	14828000	#DIV/0!
P0A6P5	der	64716000	158000000	2.44144
P76014	dhaL	2329700	13836000	5.93896
P31680	djlA	0	0	#DIV/0!
P06149	dld	152540000	272690000	1.78766
P03004	dnaA	21083000	28676000	1.36015
P08622	dnaJ	393060000	428670000	1.0906
P0A6Y8	dnaK	761660000	815780000	1.07106
P0A988	dnaN	0	0	#DIV/0!
P0AA89	dosC	0	0	#DIV/0!
P23847	dppA	26359000	20763000	0.787701
P37313	dppF	28607000	26072000	0.911385
P0ABT2	dps	104320000	31058000	0.297719
P0ABT5	dusB	0	0	#DIV/0!
P0ADB7	ecnB	0	0	#DIV/0!
P0A955	eda	97854000	102300000	1.04544
P0A6N4	efp	0	0	#DIV/0!
P0AEH5	elaB	3140200000	143940000	0.0458378
P0A6P7	engB	0	0	#DIV/0!
P0A6P9	eno	319530000	249260000	0.780083
P15047	entA	15771000	82865000	5.25426
P0ADI4	entB	70974000	407430000	5.74055
P0AEJ2	entC	115200000	484690000	4.20738
P10378	entE	26882000	302880000	11.267
P11454	entF	45276000	335510000	7.41033
P0A8Y8	entH	2203600000	3465000000	1.57243
P0CB39	eptC	0	0	#DIV/0!
P06616	era	0	0	#DIV/0!
P0A9W3	ettA	294170000	522710000	1.7769
P0ABU7	exbB	67153000	77037000	1.14719
P0ABV2	exbD	0	49295000	#DIV/0!
P0AEK0	exoX	25199000	15137000	0.600698
P0A6Q3	fabA	25097000	19813000	0.789457
P0A953	fabB	64863000	40357000	0.622188
P0AAI9	fabD	0	0	#DIV/0!
P0AEK2	fabG	42795000	545160000	12.7389
P0A6R0	fabH	0	0	#DIV/0!
P0AEK4	fabI	323440000	325660000	1.00686
P0A6Q6	fabZ	0	0	#DIV/0!
P0AB71	fbaA	74726000	48687000	0.65154
P0A991	fbaB	25557000	19703000	0.770943
P0A993	fbp	14397000	35801000	2.4867
P33650	feoB	0	0	#DIV/0!
P05825	fepA	71325000	305310000	4.28055
P13039	fes	62884000	92343000	1.46847
P77307	fetB	0	0	#DIV/0!
P0AGD7	ffh	9948400	40656000	4.08669
P19323	fhlA	0	0	#DIV/0!
P06971	fhuA	6169800	0	0
P04128	fimA	0	0	#DIV/0!
P0A6R3	fis	38652000	39826000	1.03037
P75780	fiu	46078000	229790000	4.98698
P61949	fldA	21019000	28483000	1.35511
P76298	flhA	0	0	#DIV/0!
P0AEM9	fliY	19221000	16358000	0.851048
P39180	flu	0	0	#DIV/0!
P0A6T5	folE	60177000	33203000	0.551756
P0AC19	folX	28580000	51977000	1.81865
P0A805	frr	0	10206000	#DIV/0!
P20966	fruA	0	8118100	#DIV/0!
P0A998	ftnA	0	0	#DIV/0!
P0ABH0	ftsA	13718000	62522000	4.55766
P0A9R7	ftsE	39933000	53911000	1.35004
P0AAI3	ftsH	357660000	153270000	0.428535
P0AD68	ftsI	0	0	#DIV/0!
P29131	ftsN	0	0	#DIV/0!
P0AC30	ftsX	0	0	#DIV/0!
P0A9A6	ftsZ	22748000000	9574600000	0.420899
P0AC33;P14407	fumA;fumB	142390000	15599000	0.109551
P0A9A9	fur	2471500000	2931700000	1.1862
P0A6M8	fusA	2729700000	1249100000	0.457596
P22256	gabT	0	0	#DIV/0!
P69910	gadB	82514000	85412000	1.03512
P63235	gadC	12582000	19958000	1.58623
P0AAB6	galF	28508000	278130000	9.75621
P0AEP3	galU	55770000	126800000	2.27362
P0A9B2	gapA	1123500000	864120000	0.769132
P69828	gatA	0	0	#DIV/0!
P69831	gatC	0	0	#DIV/0!
P0C8J6	gatY	4210100000	759480000	0.180395
P0C8J8	gatZ	99655000	40689000	0.408299
P00370	gdhA	0	0	#DIV/0!
P75913	ghrA	0	0	#DIV/0!
P0AF52	ghxP	0	0	#DIV/0!
P37747	glf	49021000	63013000	1.28543
P0A6U8	glgA	0	0	#DIV/0!
P31120	glmM	608410000	124530000	0.204681
P17169	glmS	469170000	613660000	1.30797
P0ACC7	glmU	10948000	20880000	1.9072
P0A9C5	glnA	114870000	182530000	1.58901
P10346	glnQ	0	45116000	#DIV/0!
P00962	glnS	19702000	0	0
P13035	glpD	18051000	1510500	0.0836796
P0A6F3	glpK	176630000	16369000	0.092674
P0ABH7	gltA	230670000	66873000	0.289908
P09831	gltB	33521000	31313000	0.934131
P09832	gltD	111570000	64231000	0.575701
P0A825	glyA	359810000	208810000	0.580334
P00960	glyQ	269000000	494150000	1.83699
P00961	glyS	240380000	875410000	3.64178
P63224	gmhA	0	0	#DIV/0!
P77334	gmr	0	0	#DIV/0!
P00350	gnd	356140000	151440000	0.425226
P62707	gpmA	228250000	249630000	1.09367
P0A6F5	groL	1620800000	837030000	0.51643
P0A6F9	groS	77955000	79608000	1.0212
P09372	grpE	64798000	23799000	0.36728
P0AC59	grxB	139350000	338440000	2.4287
P04425	gshB	0	0	#DIV/0!
P75796	gsiA	0	25702000	#DIV/0!
P0ACA7	gstB	0	22497000	#DIV/0!
P04079	guaA	212520000	79621000	0.374652
P0ADG7	guaB	598240000	1044600000	1.74612
P60560	guaC	40269000	70726000	1.75634
P0AES4	gyrA	170450000	379840000	2.22845
P0AES6	gyrB	50247000	88958000	1.77041
P31658	hchA	51675000	47025000	0.910015
P0AET2	hdeB	0	0	#DIV/0!
P0A8R9	hdfR	0	0	#DIV/0!
P15038	helD	0	96290000	#DIV/0!
P0A6X1	hemA	187640000	68028000	0.362545
P09126	hemD	0	0	#DIV/0!
P0ACB4	hemG	38413000	26361000	0.686252
P09127	hemX	0	0	#DIV/0!
P0ACB7	hemY	0	17757000	#DIV/0!
P0ABC3	hflC	114560000	43605000	0.38063
P25746	hflD	0	0	#DIV/0!
P0ABC7	hflK	188050000	72831000	0.387296
P25519	hflX	15809000	120860000	7.64501
P0A6X3	hfq	206250000	120580000	0.58463
P06987	hisB	70448000	118340000	1.67982
P06986	hisC	0	0	#DIV/0!
P60757	hisG	17611000	52139000	2.96059
P60595	hisH	0	35053000	#DIV/0!
P0AEU0	hisJ	12505000	13324000	1.06549
P07109	hisP	42284000	67723000	1.60162
P60906	hisS	0	65854000	#DIV/0!
P67910	hldD	61301000	106320000	1.73439
P76658	hldE	50763000	200030000	3.94047
P0ACF8	hns	82882000	69514000	0.83871
P0AFX0	hpf	0	69445000	#DIV/0!
P0A6Z1	hscA	5179800	14372000	2.77462
P0A6H5	hslU	80597000	200720000	2.49042
P0A6Z3	htpG	131250000	1190400000	9.06971
P0ACF0	hupA	281260000	151740000	0.539501
P0ACF4	hupB	0	0	#DIV/0!
P0C054	ibpA	103650000	61930000	0.597492
P08200	icd	821760000	470960000	0.573111
P0A6X7	ihfA	15723000	10814000	0.687782
P0A6Y1	ihfB	125890000	140850000	1.11883
P00956	ileS	28008000	0	0
P05793	ilvC	554520000	525810000	0.948225
P0AB80	ilvE	0	0	#DIV/0!
P00894	ilvH	127270000	375440000	2.94995
P00893	ilvI	106350000	206890000	1.94537
P0A705	infB	160360000	496470000	3.09597
P0A707	infC	160770000	251360000	1.56348
P0CF93;P0CF92;P0CF91	insL3;insL2;insL1	11078000	3626900	0.327397
P32053	intA	5500200	3530900	0.641958
P71298	intF	0	0	#DIV/0!
P0AGK8	iscR	0	25640000	#DIV/0!
P0A6B7	iscS	199770000	257670000	1.28983
Q46893	ispD	0	0	#DIV/0!
P62620	ispG	3823600000	167970000	0.0439298
P75981	jayE	0	0	#DIV/0!
P21179	katE	130070000	59173000	0.454932
P0AB77	kbl	109940000	6183200	0.0562416
P0A715	kdsA	15536000	12054000	0.775875
P0AEX3	kgtP	10897000	26069000	2.39231
P03023	lacI	793220000	6158900	0.00776443
P60785	lepA	57035000	187130000	3.28097
P09151	leuA	222030000	318440000	1.43422
P30125	leuB	10246000	7583400	0.740133
P0A6A6	leuC	25753000	29840000	1.1587
P07813	leuS	251270000	149890000	0.59653
P37339	lhgO	0	0	#DIV/0!
P60716	lipA	58541000	93286000	1.59352
P0A9S7	livG	129730000	136360000	1.05111
P0AD96	livJ	210170000	160500000	0.763668
P04816	livK	0	0	#DIV/0!
P61320	lolB	20558000	18213000	0.885932
P75957	lolD	22312000	43180000	1.93528
P0A9M0	lon	54110000	180910000	3.34337
P0A9P0	lpdA	842860000	800770000	0.950063
P0AB38	lpoB	0	0	#DIV/0!
P69776	lpp	1285700000	1527800000	1.1883
P0A9V1	lptB	0	0	#DIV/0!
P0AF98	lptF	0	0	#DIV/0!
P0A722	lpxA	48425000	19244000	0.397398
P0A725	lpxC	0	0	#DIV/0!
P21645	lpxD	86111000	67245000	0.780911
P0ACJ0	lrp	117800000	325580000	2.76384
P45578	luxS	0	0	#DIV/0!
P08660	lysC	19218000	35317000	1.8377
P0A8N3	lysS	591180000	667590000	1.12925
P0A8N5	lysU	34019000	7574500	0.222655
P26616	maeA	15947000	50696000	3.17903
P76558	maeB	78144000	7940300	0.101611
P0AEX9	malE	13661000000	9439800000	0.691004
P69797	manX	14145000	316690000	22.3888
P0AE18	map	65186000	55991000	0.858942
P0A8N0	matP	0	13713000	#DIV/0!
P61889	mdh	823540000	400220000	0.485975
P0ABU0	menB	18296000	53425000	2.92004
P07623	metA	440550000	242240000	0.549858
P25665	metE	1848500000	4340600000	2.34817
P0AEZ1	metF	65393000	208880000	3.19423
P00959	metG	399010000	498300000	1.24884
P13009	metH	20141000	73167000	3.63274
P0A817	metK	1040400000	679960000	0.653556
P00562	metL	14507000	56211000	3.87475
P30750	metN	0	35496000	#DIV/0!
P28635	metQ	275000000	257320000	0.935709
P30958	mfd	0	16546000	#DIV/0!
P0AEI1	miaB	0	0	#DIV/0!
P0AEZ3	minD	170510000	752210000	4.41153
P0A734	minE	0	0	#DIV/0!
P0A6U3	mnmG	14659000	43865000	2.99236
P0A769	mntH	0	4668300	#DIV/0!
P37329	modA	0	24885000	#DIV/0!
P09833	modC	0	0	#DIV/0!
P31060	modF	3657400	34876000	9.53574
P0ACR9	mprA	0	14238000	#DIV/0!
P0A9X4	mreB	520290000	1174600000	2.25759
P60752	msbA	0	13351000	#DIV/0!
P77338	mscK	9156000	5954700	0.65036
P0A742	mscL	0	12894000	#DIV/0!
P39285	mscM	0	0	#DIV/0!
P0C0S1	mscS	185050000	27690000	0.149635
P00550	mtlA	0	0	#DIV/0!
P0A9H1	mug	13790000	79620000	5.77375
P0A749	murA	17161000	25777000	1.50207
P17952	murC	13318000	79764000	5.98919
P11880	murF	0	0	#DIV/0!
P17443	murG	0	31501000	#DIV/0!
P23367	mutL	0	0	#DIV/0!
P30011	nadC	0	12926000	#DIV/0!
P18843	nadE	29206000	146680000	5.02226
P0A7B3	nadK	0	0	#DIV/0!
P27278	nadR	10593000	12801000	1.20844
P0AF20	nagC	0	22384000	#DIV/0!
P0AF24	nagD	0	0	#DIV/0!
P09323	nagE	0	0	#DIV/0!
P0AF28	narL	0	0	#DIV/0!
P00393	ndh	286970000	563170000	1.96247
P0A763	ndk	18732000	126250000	6.7398
P63020	nfuA	0	0	#DIV/0!
P0A6Z6	nikR	0	0	#DIV/0!
P0ADA3	nlpD	0	0	#DIV/0!
P00452	nrdA	104120000	356820000	3.42701
P69924	nrdB	48924000	21601000	0.441522
P39452	nrdE	26497000	118240000	4.46239
P37146	nrdF	0	0	#DIV/0!
P0AF63	nsrR	0	3211100	#DIV/0!
P0AFC3	nuoA	0	0	#DIV/0!
P33602	nuoG	35179000	30965000	0.880213
P0AFD6	nuoI	0	0	#DIV/0!
P0AFE8	nuoM	0	0	#DIV/0!
P0AFF2	nupC	0	12097000	#DIV/0!
P0AFF6	nusA	19752000	0	0
P0AFG0	nusG	18681000	40851000	2.18677
P42641	obgE	18643000	17908000	0.960575
P0A910	ompA	1661600000	5098800000	3.06861
P06996	ompC	560890000	2239100000	3.99205
P02931	ompF	398920000	1606700000	4.02762
P0AA16	ompR	26634000	150850000	5.66381
P09169	ompT	280700000	1004600000	3.57891
P0A917	ompX	69129000	196310000	2.83976
P23843	oppA	50918000	139630000	2.74225
P0AFH6	oppC	0	0	#DIV/0!
P76027	oppD	7776000	21296000	2.73868
P77737	oppF	27387000	68616000	2.50542
P0ADA7	osmB	0	0	#DIV/0!
P0C0L2	osmC	44284000	46383000	1.0474
P0ADB1	osmE	145760000	105830000	0.726057
P0AFH8	osmY	68130000	56759000	0.833098
P31677	otsA	13930000	105130000	7.54702
P0A912	pal	203950000	266950000	1.3089
P31057	panB	47203000	21830000	0.462471
P0AFI2	parC	18015000	30930000	1.7169
P15288	pepD	0	0	#DIV/0!
P0A796	pfkA	0	0	#DIV/0!
P09373;P42632;Q6QGN1;P68066	pflB	493250000	322900000	0.654638
P0A6T1	pgi	9369900	20682000	2.20728
P0A799	pgk	29811000	27594000	0.925631
P52697	pgl	0	0	#DIV/0!
P0A9J8	pheA	475270000	318460000	0.670061
P24207	pheP	0	0	#DIV/0!
P08312	pheS	226820000	196310000	0.865488
P07395	pheT	167710000	171020000	1.01974
P23836	phoP	0	0	#DIV/0!
P0AFJ7	pitA	0	48124000	#DIV/0!
P76002	pliG	34767000	71403000	2.05376
P0A7A7	plsB	0	0	#DIV/0!
P26647	plsC	0	0	#DIV/0!
P60782	plsY	0	0	#DIV/0!
P0AFK0	pmbA	47777000	49248000	1.03079
P18133	pncB	11762000	56212000	4.77912
P05055	pnp	206230000	101580000	0.492557
P07001	pntA	102030000	119790000	1.17407
P0AB67	pntB	31381000	76891000	2.45024
P00582	polA	0	0	#DIV/0!
P0AFK4	potB	0	0	#DIV/0!
P07003	poxB	0	0	#DIV/0!
P0A7A9	ppa	28707000	30388000	1.05856
P00864	ppc	171400000	189240000	1.10408
P23869	ppiB	39562000	37774000	0.954805
P23538	ppsA	592320000	106300000	0.179464
P0A8A4	ppsR	19799000	69388000	3.50462
P43671	pqiB	20569000	0	0
P23865	prc	4844600	27030000	5.57941
P0A7I4	prfC	85382000	32374000	0.379167
P07004	proA	9334600	26454000	2.83397
P0A7B5	proB	20539000	64872000	3.15848
P0C0L7	proP	0	0	#DIV/0!
P16659	proS	469480000	114590000	0.244079
P0A717	prs	36538000	25415000	0.695577
P23830	pssA	175790000	162710000	0.925593
P0AAH0	pstB	141900000	113310000	0.79852
P0A9M8	pta	260360000	74090000	0.284568
P0A7D1	pth	6416700	28128000	4.38356
P05458	ptrA	0	0	#DIV/0!
P69786	ptsG	0	0	#DIV/0!
P0AA04	ptsH	57775000	54111000	0.936582
P08839	ptsI	343240000	471640000	1.37408
P37177	ptsP	0	21691000	#DIV/0!
P0A7D4	purA	136220000	65204000	0.478667
P0AB89	purB	31964000	71944000	2.25078
P0A7D7	purC	127340000	203370000	1.59706
P15639	purH	32016000	137420000	4.29223
P15254	purL	33145000	11626000	0.350762
P08178	purM	1875400000	423780000	0.225968
P0ACP7	purR	0	32155000	#DIV/0!
P33221	purT	10930000	62174000	5.68838
P37051	purU	0	0	#DIV/0!
P21599	pykA	116880000	19758000	0.169045
P0AD61	pykF	277990000	114970000	0.413576
P0A786	pyrB	557760000	376330000	0.674717
P05020	pyrC	1618600000	68034000	0.0420326
P08244	pyrF	5624900	20652000	3.67153
P0A7E5	pyrG	130340000	179180000	1.37471
P0A7F3	pyrI	194320000	268570000	1.3821
P0AA53	qmcA	0	0	#DIV/0!
P24554	radA	27512000	35008000	1.27246
P0A894	rapZ	24367000	44572000	1.8292
P31473	ravA	0	0	#DIV/0!
P0A7G2	rbfA	0	13623000	#DIV/0!
P04982	rbsD	54887000	26138000	0.476215
P0DMC7	rcsB	28815000	137770000	4.78119
P69411	rcsF	0	0	#DIV/0!
P0A7G6	recA	239190000	1071200000	4.47845
P04993	recD	0	0	#DIV/0!
P0A7H0	recF	0	0	#DIV/0!
P0AG20	relA	0	0	#DIV/0!
P09980	rep	0	0	#DIV/0!
P27129	rfaJ	0	0	#DIV/0!
P27241	rfaZ	33269000	25744000	0.773813
P37759;P27830	rfbB	6989200	12656000	1.81079
P37760	rfbD	0	23194000	#DIV/0!
P0A8J8	rhlB	16779000	41509000	2.47387
P25888	rhlE	0	0	#DIV/0!
P0AG30	rho	266820000	1000100000	3.74822
P25539	ribD	9741200	24148000	2.47896
P0AF93	ridA	58695000	67713000	1.15364
P0A948	rimJ	0	0	#DIV/0!
P0AEI4	rimO	9127800	10746000	1.17728
P63177	rlmB	0	18986000	#DIV/0!
P0C0R7	rlmE	18398000	11363000	0.617621
P37634	rlmJ	6120200	19936000	3.25741
P75864	rlmL	0	0	#DIV/0!
P36979	rlmN	38644000	41560000	1.07546
P10100	rlpA	0	10754000	#DIV/0!
P37765	rluB	0	0	#DIV/0!
P33643	rluD	0	6298400	#DIV/0!
P30850	rnb	15398000	44272000	2.87518
P0A7Y0	rnc	22518000	43649000	1.9384
P21513	rne	245900000	173110000	0.703985
P0A7Y8	rnpA	35661000	29731000	0.833712
P0ACI0	rob	15634000	131360000	8.4022
P27434	rodZ	0	0	#DIV/0!
P0CG19	rph	133800000	83050000	0.620703
P0A7L0	rplA	690430000	984070000	1.4253
P60422	rplB	1965100000	1869400000	0.9513
P60438	rplC	153500000	471950000	3.07459
P60723	rplD	449180000	1036000000	2.30643
P62399	rplE	1517400000	1745100000	1.15006
P0AG55	rplF	390930000	1219500000	3.11948
P0A7R1	rplI	164800000	444310000	2.69606
P0A7J3	rplJ	237350000	525580000	2.21437
P0A7J7	rplK	218150000	384120000	1.76081
P0A7K2	rplL	280050000	384190000	1.37186
P0AA10	rplM	583670000	1267100000	2.17092
P0ADY3	rplN	322050000	426930000	1.32566
P02413	rplO	348570000	820420000	2.35367
P0ADY7	rplP	141400000	131170000	0.927652
P0AG44	rplQ	107880000	102090000	0.946329
P0C018	rplR	69873000	249030000	3.56404
P0A7K6	rplS	161280000	794500000	4.92622
P0A7L3	rplT	165100000	253840000	1.53749
P0AG48	rplU	50055000	62065000	1.23994
P61175	rplV	50465000	225010000	4.45873
P0ADZ0	rplW	23194000	73671000	3.1763
P60624	rplX	130310000	252300000	1.93615
P68919	rplY	31839000	186350000	5.85288
P0A7L8	rpmA	0	37118000	#DIV/0!
P0A7M2	rpmB	141230000	376090000	2.66296
P0A7M6	rpmC	0	0	#DIV/0!
P0AG51	rpmD	43175000	390120000	9.03578
P0A7M9	rpmE	11593000	63062000	5.43966
P0A7N9	rpmG	0	0	#DIV/0!
P0A7Z4	rpoA	571630000	262330000	0.458916
P0A8V2	rpoB	2837200000	1147700000	0.404519
P0A8T7	rpoC	1073300000	511050000	0.476148
P00579	rpoD	75485000	149470000	1.98013
P0AG67	rpsA	1017900000	335420000	0.329522
P0A7V0	rpsB	1781500000	4655000000	2.61297
P0A7V3	rpsC	1134000000	1487500000	1.31173
P0A7V8	rpsD	558830000	1015900000	1.81791
P0A7W1	rpsE	557480000	2369800000	4.25091
P02358	rpsF	345720000	768920000	2.22411
P02359	rpsG	556600000	441200000	0.79267
P0A7W7	rpsH	52473000	295080000	5.62346
P0A7X3	rpsI	225360000	210900000	0.935836
P0A7R5	rpsJ	309280000	540980000	1.74916
P0A7R9	rpsK	170070000	474610000	2.79067
P0A7S3	rpsL	193520000	320350000	1.65538
P0A7S9	rpsM	171370000	190400000	1.11105
P0AG59	rpsN	0	0	#DIV/0!
P0ADZ4	rpsO	89144000	293690000	3.29456
P0A7T3	rpsP	360100000	332840000	0.924299
P0AG63	rpsQ	0	0	#DIV/0!
P0A7T7	rpsR	99224000	118360000	1.19286
P0A7U3	rpsS	109240000	109180000	0.999451
P0A7U7	rpsT	318120000	218380000	0.686471
P68679	rpsU	21089000	0	0
P39286	rsgA	0	10846000	#DIV/0!
P67087	rsmI	0	0	#DIV/0!
P52108	rstA	25818000	29242000	1.13262
P77611	rsxC	0	55871000	#DIV/0!
P0A812	ruvB	0	22292000	#DIV/0!
P0AAH4	sapD	18765000	16934000	0.902425
P0AAH8	sapF	30600000	26248000	0.857778
P0AG76	sbcD	81911000	14726000	0.17978
P0AAD6	sdaC	0	0	#DIV/0!
P0AC41	sdhA	33115000	21767000	0.657315
P10408	secA	47708000	1611800000	33.7847
P0AG86	secB	30401000	21276000	0.699845
P0AG90	secD	113430000	259000000	2.28335
P0AG93	secF	0	0	#DIV/0!
P0AG99	secG	9780600	8201900	0.838589
P0AGA2	secY	13395000	17018000	1.27047
P16456	selD	30756000	36882000	1.19918
P0AFY8	seqA	0	14081000	#DIV/0!
P0A9T0	serA	486590000	528180000	1.08547
P23721	serC	37040000	47717000	1.28826
P0A8L1	serS	125440000	50370000	0.401547
P0AEU7	skp	80391000	67689000	0.841997
P0C093	slmA	0	0	#DIV/0!
P0A905	slyB	89478000	535450000	5.98415
P0A9K9	slyD	2159700000	2253800000	1.04357
P0A832	smpB	16557000	17199000	1.03878
P00448	sodA	94531000	179830000	1.90234
P0AG14	sohB	683700000	549320000	0.803452
P21170	speA	84388000	32652000	0.386927
P0AG24	spoT	23113000	65379000	2.82867
P08395	sppA	0	28494000	#DIV/0!
P21507	srmB	26441000	91088000	3.44495
P0AGE0	ssb	0	0	#DIV/0!
P0AGE4	sstT	0	0	#DIV/0!
P27306	sthA	0	12977000	#DIV/0!
P0ACG1	stpA	12061000	23146000	1.91908
P0AFG3	sucA	2102700000	279220000	0.132791
P0AFG6	sucB	3798300000	180500000	0.0475213
P0A836	sucC	821060000	110030000	0.13401
P0AGE9	sucD	443290000	96732000	0.218214
P77522	sufB	7491000	22466000	2.99907
P77499	sufC	15284000	44618000	2.91926
P77444	sufS	0	0	#DIV/0!
P0ADG4	suhB	186150000	160780000	0.863712
P0A867	talA	0	0	#DIV/0!
P0A870	talB	263050000	139620000	0.530774
P0A9T4	tas	5575100	16129000	2.89304
P69428	tatA	192450000	133390000	0.693115
P23331	tdk	0	0	#DIV/0!
P25397	tehB	0	97544000	#DIV/0!
P0AGG2	tesB	0	0	#DIV/0!
P77718	thiI	0	0	#DIV/0!
P00561	thrA	953220000	2776900000	2.91318
P00547	thrB	10756000	62324000	5.79435
P00934	thrC	27291000	61962000	2.27042
P0A8M3	thrS	58587000	24390000	0.416304
P0A850	tig	53394000	118140000	2.21261
P27302	tktA	248900000	84175000	0.338188
P33570	tktB	0	0	#DIV/0!
P0AGG8	tldD	19660000	15270000	0.776704
P0A853	tnaA	3392200000	367080000	0.108213
P0A855	tolB	29714000	25695000	0.864744
P02930	tolC	14255000	15423000	1.08194
P0ABU9	tolQ	0	0	#DIV/0!
P0ABV6	tolR	0	0	#DIV/0!
P06612	topA	69009000	11038000	0.15995
P14294	topB	0	22599000	#DIV/0!
P0A858	tpiA	23891000	16622000	0.695743
P0A862	tpx	103790000	72034000	0.694036
P0AE01	trmJ	0	0	#DIV/0!
P0A877	trpA	81973000	24597000	0.300062
P0A879	trpB	206970000	413540000	1.99807
P00909	trpC	111540000	46758000	0.419204
P00895	trpE	132430000	156120000	1.17889
P00904	trpGD	116230000	166730000	1.43448
P00954	trpS	0	16004000	#DIV/0!
P0AA25	trxA	0	0	#DIV/0!
P0A6P1	tsf	518150000	237870000	0.459076
P0CE48;P0CE47	tufB;tufA	10931000000	13683000000	1.25176
P16525	tus	0	0	#DIV/0!
P07023	tyrA	32156000	38170000	1.18703
P07604	tyrR	0	0	#DIV/0!
P0AGJ9	tyrS	58515000	109560000	1.87234
P0A887	ubiE	12311000	19426000	1.57794
P17993	ubiG	0	0	#DIV/0!
P0A8F4	udk	0	0	#DIV/0!
P0A8F0	upp	60465000	402040000	6.64914
P0AGM7	uraA	0	0	#DIV/0!
P08390	usg	0	0	#DIV/0!
P0AED0	uspA	0	0	#DIV/0!
P0AAC0	uspE	17677000	92450000	5.22996
P37903	uspF	0	15377000	#DIV/0!
P0A8F8	uvrB	0	25100000	#DIV/0!
P0A8G0	uvrC	29199000	29009000	0.993493
P07118	valS	213300000	128150000	0.600797
P37749	wbbI	36088000	301340000	8.35014
P37750	wbbJ	114290000	175670000	1.53705
P37751	wbbK	36477000	73337000	2.0105
P36667	wbbL	61677000	12344000	0.200139
P0AC78	wecA	0	0	#DIV/0!
P0A8G6	wrbA	78098000	193160000	2.4733
P76372	wzzB	6085800	5260600	0.864406
P0AG00	wzzE	16985000	12903000	0.75967
P0A8P6	xerC	0	0	#DIV/0!
P09030	xthA	0	0	#DIV/0!
P0A8I3	yaaA	0	14946000	#DIV/0!
P36879	yadG	27432000	57930000	2.11177
P62768	yaeH	37483000	23557000	0.628472
P75691	yahK	33411000	24549000	0.734758
P75694	yahO	0	17134000	#DIV/0!
P0C037	yaiE	0	0	#DIV/0!
P0ADZ7	yajC	31143000	125920000	4.04328
P0ADA5	yajG	20021000	15854000	0.791869
P77735	yajO	0	111020000	#DIV/0!
P0A8E7	yajQ	0	0	#DIV/0!
P39830	ybaL	0	0	#DIV/0!
P77717	ybaY	0	13735000	#DIV/0!
P77634	ybcM	0	0	#DIV/0!
P0AAT4	ybdG	397850000	298390000	0.750006
P0A8J4	ybeD	0	0	#DIV/0!
P0A9K3	ybeZ	2192800000	65111000	0.0296931
P0AAU7	ybfE	0	0	#DIV/0!
P24252	ybgA	41263000	51947000	1.25892
P0AFP6	ybgI	0	17342000	#DIV/0!
P46130	ybhC	0	6285200	#DIV/0!
P0AAC4	ybhL	0	0	#DIV/0!
P30178	ybiC	25160000	320850000	12.7524
P0AAX8	ybiS	8196700	47570000	5.80356
P0A9U3	ybiT	0	0	#DIV/0!
P75779	ybiX	6012600	13418000	2.23165
P75818	ybjP	0	0	#DIV/0!
P0A8C1	ybjQ	0	0	#DIV/0!
P75829	ybjX	69155000	48113000	0.695727
P0AB03	ycbJ	0	0	#DIV/0!
P0AB12	yccF	0	0	#DIV/0!
P24188	yceA	6697900	18774000	2.80297
P0A8E1	ycfP	12934000	37026000	2.86269
P0ABU2	ychF	27143000	64617000	2.38061
P0AB55	yciI	0	0	#DIV/0!
P0AFR4	yciO	32338000	74407000	2.30092
P76034	yciT	11249000	52921000	4.70451
P0ACW0	ydaF	0	0	#DIV/0!
P77302	ydaM	24789000	35468000	1.4308
P77171	ydcI	41765000	31302000	0.749479
P64451	ydcL	29988000	19474000	0.649393
P76104	ydcP	0	59723000	#DIV/0!
P39831	ydfG	191790000	165370000	0.862245
P76177	ydgH	0	39335000	#DIV/0!
P0ACX3	ydhR	0	0	#DIV/0!
P64476	ydiH	2046100000	4827800	0.00235951
P77748	ydiJ	0	0	#DIV/0!
P0ACY1	ydjA	0	0	#DIV/0!
P77529	ydjN	15138000	222670000	14.7093
P39173	yeaD	0	0	#DIV/0!
P0ACY3	yeaG	160730000	600890000	3.73851
P0A8A0	yebC	14873000	15709000	1.05621
P33218	yebE	278310000	17780000	0.0638856
P37774	yecC	0	0	#DIV/0!
P0A8A2	yeeN	0	0	#DIV/0!
P76403	yegQ	3356200	27393000	8.16191
P33360	yehX	0	0	#DIV/0!
P33029	yeiQ	0	0	#DIV/0!
P33916	yejF	0	0	#DIV/0!
P0AD21	yejG	0	0	#DIV/0!
P0AD27	yejM	0	0	#DIV/0!
P17994	yfaA	0	0	#DIV/0!
P0A8B2	yfcN	0	0	#DIV/0!
P76501	yfcR	0	0	#DIV/0!
P76507	yfdI	0	0	#DIV/0!
P23842	yfeA	0	0	#DIV/0!
P76536	yfeX	51956000	12154000	0.233929
P76550	yffS	0	0	#DIV/0!
P37767	yfhH	304440000	0	0
P0AGJ5	yfiF	0	4761800	#DIV/0!
P0ADQ7	ygaM	153280000	10316000	0.0673017
P0ADE6	ygaU	22056000	52757000	2.39196
P65292	ygdI	0	0	#DIV/0!
P0ADE8	ygfZ	18054000	92202000	5.10701
P0ADS6	yggE	0	0	#DIV/0!
Q46845	yghU	0	0	#DIV/0!
P64574	yghW	0	0	#DIV/0!
P30871	ygiF	0	0	#DIV/0!
Q46861	ygiQ	4698300	0	0
P0ADW3	yhcB	0	22204000	#DIV/0!
P46837	yhgF	39447000	124220000	3.14904
P37615	yhhM	0	7368500	#DIV/0!
P46855	yhhZ	0	0	#DIV/0!
P37643	yhjE	0	0	#DIV/0!
P37649	yhjK	0	0	#DIV/0!
P0AG27	yibN	0	0	#DIV/0!
P25714	yidC	3208400	9549400	2.97637
P31463	yidZ	0	0	#DIV/0!
P0ADN2	yifE	15264000	15865000	1.03937
P23305	yigA	0	0	#DIV/0!
P0ADP2	yigI	0	0	#DIV/0!
P39293	yjfK	0	0	#DIV/0!
P24203	yjiA	0	0	#DIV/0!
P0A7N1	ykgM	21112000	70060000	3.31849
P75976	ymfL	15471000	0	0
P0AEB5	ynaI	0	0	#DIV/0!
P76116	yncE	203120000	258720000	1.27373
P76170	ynfB	0	0	#DIV/0!
P76193	ynhG	0	29576000	#DIV/0!
Q46868	yqiC	0	21432000	#DIV/0!
P64581	yqjD	702150000	100530000	0.143175
P64585	yqjE	0	0	#DIV/0!
P64588	yqjI	14028000	9185400	0.65479
Q47710	yqjK	7322300	12357000	1.68758
P64596	yraP	0	0	#DIV/0!
P0AF36	zapB	81780000	13616000	0.166495
P64612	zapE	0	15168000	#DIV/0!
P76344	zinT	91517000	104180000	1.13837
P37617	zntA	55338000	47891000	0.865427
P39172	znuA	48865000	43517000	0.890556
P0A9X1	znuC	42721000	62214000	1.45629
P0AC53	zwf	0	8374800	#DIV/0!
Q9KVG7	dncV	10128000000	155040000000	15.3081
Q9KVG6	cap2	4213300	570450000	135.393
Q9KVG8	capV	0	538040000	#DIV/0!
Q9KVG5	cap3	0	132180000	#DIV/0!
